# A Temporal Quantitative Profiling of Newly Synthesized Proteins during Aβ Accumulation

**DOI:** 10.1101/2020.01.14.906560

**Authors:** Yuanhui Ma, Daniel B. McClatchy, Salvador Martínez-Bartolomé, Casimir Bamberger, John R. Yates

## Abstract

Accumulation of aggregated amyloid beta (Aβ) in the brain is believed to impair multiple cellular pathways and play a central role in Alzheimer’s disease pathology. But how this process is regulated remains unclear. In theory, measuring protein synthesis is the most direct way to evaluate a cell’s response to stimuli, but to date there have been few reliable methods to do this. To identify the protein regulatory network during the development of Aβ deposition in AD, we applied a new proteomic technique to quantitate newly synthesized protein (NSP) changes in the cerebral cortex and hippocampus of 2, 5 and 9-month-old APP/PS1 AD transgenic mice. This bioorthogonal non-canonical amino acid tagging (BONCAT) analysis combined PALM (Pulse Azidohomoalanine Labeling in Mammals) and HILAQ (Heavy Isotope Labeled AHA Quantitation) to reveal a comprehensive dataset of NSPs prior to and post Aβ deposition, including the identification of proteins not previously associated with AD, and demonstrated that the pattern of differentially expressed NSPs is age-dependent. We also found dysregulated vesicle transportation networks including endosomal subunits, coat protein complex I (COPI) and mitochondrial respiratory chain throughout all timepoints and two brain regions. These results point to a pathological dysregulation of vesicle transportation that occurs prior to Aβ accumulation and the onset of AD symptoms, which may progressively impact the entire protein network and thereby drive neurodegeneration. This study illustrates key pathway regulation responses to the development of AD pathogenesis by directly measuring the changes of protein synthesis and provides unique insights into the mechanisms that underlie AD.
