## supplementary table 3 for "A Temporal Quantitative Profiling of Newly Synthesized Proteins during Aβ Accumulation"

### Sheet: Supplementary Table 3_ clusters
	x	gene	acc	CTX_2	CTX_5	CTX_9
CTX Abhd16a	1	Abhd16a	Q9Z1Q2	0.03353	0.0959333	0.0545833
CTX Acadl	1	Acadl	P51174	0.0774833	0.0903067	0.0890667
CTX Aco2	1	Aco2	Q99KI0	-0.0593833	0.01721	0.07472
CTX Acta2	1	Acta2	P62737	0.0745267	0.138503	0.0624867
CTX Actb	1	Actb	P60710	-0.0825667	0.05251	0.1856
CTX Aldoc	1	Aldoc	P05063	0.0207667	0.07356	-0.0104033
CTX Arhgdia	1	Arhgdia	Q99PT1	0.101837	0.03448	-0.00696
CTX Atp5mf	1	Atp5mf	P56135	0.217037	0.16382	-0.0652867
CTX Atp6v1a	1	Atp6v1a	P50516	0.0501733	0.0991633	-0.0551533
CTX Atp6v1b2	1	Atp6v1b2	P62814	-0.00297333	0.05503	0.119473
CTX Atp6v1e1	1	Atp6v1e1	P50518	0.159277	0.0625	0.0198067
CTX Cand1	1	Cand1	Q6ZQ38	-0.100243	0.0959333	0.196113
CTX Canx	1	Canx	P35564	0.22539	0.0450967	0.0521233
CTX Cap1	1	Cap1	P40124	0.0871967	0.08993	0.129813
CTX Cct2	1	Cct2	P80314	0.0977767	-0.04687	0.225667
CTX Cct3	1	Cct3	P80318	0.15308	0.0851	0.202067
CTX Cdc37	1	Cdc37	Q61081	0.171647	0.01135	0.00113
CTX Ckb	1	Ckb	Q04447	-0.01858	0.0414333	0.02849
CTX Cntn1	1	Cntn1	P12960	0.02451	0.0524033	0.17983
CTX Cox4i1	1	Cox4i1	P19783	0.0739033	0.16813	0.0960767
CTX Cplx1	1	Cplx1	P63040	0.00116333	0.0275033	0.0390333
CTX Crmp1	1	Crmp1	P97427	0.0236933	0.0975367	0.0111033
CTX Dpysl2	1	Dpysl2	O08553	0.00806667	0.0509667	0.07209
CTX Eci1	1	Eci1	P42125	0.1357	0.177197	-0.04903
CTX Eef1a2	1	Eef1a2	P62631	0.12352	-0.01779	0.16155
CTX Eif3a	1	Eif3a	P23116	-0.0116433	0.0729133	0.18676
CTX Eif5	1	Eif5	P59325	0.116873	0.0649133	0.181737
CTX Endod1	1	Endod1	Q8C522	0.0741167	0.12865	-0.0135367
CTX Eno1	1	Eno1	P17182	0.0693667	0.0317167	0.0631867
CTX Eno2	1	Eno2	P17183	0.10627	0.12489	0.0306767
CTX Fkbp1a	1	Fkbp1a	P26883	0.138953	0.0611733	0.0414833
CTX Gapdh	1	Gapdh	P16858	0.0202133	0.149497	0.0799033
CTX Glud1	1	Glud1	P26443	-0.05917	0.0469867	0.0676867
CTX Gpi	1	Gpi	P06745	0.0927933	0.128567	-0.00207667
CTX Hadha	1	Hadha	Q8BMS1	0.0165233	0.10156	0.135873
CTX Hist1h2bf	1	Hist1h2bf	P10853	0.00928	0.23467	0.01186
CTX Hspa2	1	Hspa2	P17156	0.04999	0.120303	0.100047
CTX Hspa8	1	Hspa8	P63017	0.114897	-0.09638	0.0192767
CTX Hspd1	1	Hspd1	P63038	0.0965967	0.0383367	0.20855
CTX Jup	1	Jup	Q02257	0.192967	-0.09082	-0.0158533
CTX Lasp1	1	Lasp1	Q61792	0.18896	0.0118433	-0.05035
CTX Ldhb	1	Ldhb	P16125	-0.0402833	0.03147	0.22374
CTX Map2	1	Map2	P20357	-0.0192767	0.0208867	0.0625767
CTX Mdh2	1	Mdh2	P08249	0.09853	0.12552	-0.00568
CTX Mtco2	1	Mtco2	P00405	-0.149793	0.0842533	0.0523967
CTX Myo6	1	Myo6	Q64331	0.0418467	0.130483	-0.04876
CTX Ncald	1	Ncald	Q91X97	0.173983	0.0469867	0.0494333
CTX Ndufa9	1	Ndufa9	Q9DC69	-0.126717	0.124767	0.0559933
CTX Ndufb8	1	Ndufb8	Q9D6J5	0.01788	0.141767	-0.0562333
CTX Ndufs2	1	Ndufs2	Q91WD5	0.0790367	0.172297	-0.0619333
CTX Nefl	1	Nefl	P08551	0.07958	0.0465567	-0.02385
CTX Npm1	1	Npm1	Q61937	0.0713567	-0.0521733	0.17384
CTX Nsf	1	Nsf	P46460	0.0418433	0.20234	-0.0184167
CTX Pdha1	1	Pdha1	P35486	0.214103	0.0678433	0.0536233
CTX Pdia3	1	Pdia3	P27773	0.0467267	-0.0440867	0.107807
CTX Pfdn2	1	Pfdn2	O70591	0.0720433	-0.0584133	0.05531
CTX Pfkp	1	Pfkp	Q9WUA3	0.0408433	0.05744	0.0359867
CTX Pgam1	1	Pgam1	Q9DBJ1	0.11701	0.0667767	0.156067
CTX Pgk1	1	Pgk1	P09411	0.09262	0.0426433	0.0856333
CTX Plppr4	1	Plppr4	Q7TME0	0.109523	0.191883	-0.0173733
CTX Ppia	1	Ppia	P17742	0.0397433	0.0695567	0.0388367
CTX Ppme1	1	Ppme1	Q8BVQ5	0.0772	0.00456667	-0.0113233
CTX Ppp2r1a	1	Ppp2r1a	Q76MZ3	0.0561933	0.00634667	0.0201833
CTX Prkcg	1	Prkcg	P63318	0.04981	0.0470933	0.192437
CTX Psip1	1	Psip1	Q99JF8	0.0839367	0.04318	0.229743
CTX Rab1A	1	Rab1A	P62821	0.03513	-0.01511	0.179147
CTX Rab1b	1	Rab1b	Q9D1G1	0.01928	0.158447	0.00305
CTX Rac1	1	Rac1	P63001	0.05099	0.0758033	-0.0326467
CTX Rpl21	1	Rpl21	O09167	-0.06699	0.00720333	0.05015
CTX Rpl24	1	Rpl24	Q8BP67	0.222997	0.0561767	0.0328167
CTX Rtn1	1	Rtn1	Q8K0T0	0.25017	0.240067	0.106547
CTX Sep5	1	2019-09-05	Q9Z2Q6	0.000463333	0.102357	0.219763
CTX Sep7	1	2019-09-07	O55131	0.0331867	0.0709967	0.0443267
CTX Slc25a11	1	Slc25a11	Q9CR62	0.113333	0.0997633	0.172077
CTX Slc25a4	1	Slc25a4	P48962	0.140557	0.19053	0.01152
CTX Snd1	1	Snd1	Q78PY7	0.0910867	0.0652933	0.139307
CTX Stip1	1	Stip1	Q60864	0.13254	-0.0273567	-0.01591
CTX Suclg1	1	Suclg1	Q9WUM5	-0.0119033	0.344577	-0.0401567
CTX Syngap1	1	Syngap1	F6SEU4	0.03647	0.101173	-0.06167
CTX Syt1	1	Syt1	P46096	0.23001	0.1791	-0.0338533
CTX Tardbp	1	Tardbp	Q921F2	0.0585233	-0.0159967	0.00529
CTX Tcp1	1	Tcp1	P11983	0.0343867	0.0461667	0.170653
CTX Tkt	1	Tkt	P40142	-0.05179	0.0825633	0.08474
CTX Tubb2a	1	Tubb2a	Q7TMM9	0.115607	0.0521833	0.01335
CTX Tubb3	1	Tubb3	Q9ERD7	0.140327	0.0623	0.0514933
CTX Tubb4b	1	Tubb4b	P68372	0.10627	0.0956167	0.02554
CTX Tubb5	1	Tubb5	P99024	0.140327	0.0289767	0.02912
CTX Tubb6	1	Tubb6	Q922F4	0.0713567	0.0856567	0.09858
CTX Ube2v1	1	Ube2v1	Q9CZY3	-0.0800433	0.0408633	0.0716033
CTX Uqcrc1	1	Uqcrc1	Q9CZ13	0.09079	0.13389	0.0504967
CTX Vcp	1	Vcp	Q01853	-0.0381433	-0.00212667	0.151637
CTX Wbp2	1	Wbp2	P97765	-0.0243933	0.0327767	0.165407
CTX Bsn	1	Bsn	O88737-2	0.02473	0.318993	0.14861
CTX Gria2	1	Gria2	P23819-2	0.02541	-0.01869	0.140927
CTX Rtn4	1	Rtn4	Q99P72-3	-0.106943	0.14389	0.0427167
CTX Pkm	1	Pkm	P52480-2	0.07301	0.0315567	0.0324233
CTX Hnrnpm	1	Hnrnpm	Q9D0E1-2	0.0614433	-0.0707567	0.0281333
CTX Hsph1	1	Hsph1	Q61699-2	0.10756	-0.0548133	0.0209433
CTX Acsl6	1	Acsl6	Q91WC3-2	0.118793	0.0566767	0.02042
CTX Wars	1	Wars	P32921-2	0.07119	0.222467	-0.00513667
CTX Epb41l1	1	Epb41l1	Q9Z2H5-2	0.23295	0.25092	-0.01422
CTX Snap25 iso2	1	Snap25 iso2	P60879-2	0.118107	0.0120867	-0.0227333
CTX Dnm1	1	Dnm1	P39053-2	0.02777	0.04835	-0.0265767
CTX Ppp3ca	1	Ppp3ca	P63328-2	0.0765533	0.138707	-0.0267067
CTX Ndrg2	1	Ndrg2	Q9QYG0-2	0.01454	0.13959	-0.0404967
CTX Nckap1	1	Nckap1	P28660-2	0.08375	0.2044	-0.0581467
CTX Acot7	1	Acot7	Q91V12-2	0.216997	0.03339	-0.0633933
CTX Kif21a	1	Kif21a	Q9QXL2-2	0.209747	0.0677333	-0.0751633
CTX Acat2	2	Acat2	Q8CAY6	0.352803	0.0572167	0.210433
CTX Apoe	2	Apoe	P08226	0.113097	-0.16399	0.394447
CTX Crym	2	Crym	O54983	0.109453	0.167953	0.308517
CTX Serpina3k	2	Serpina3k	P07759	0.280183	-0.234693	0.601837
CTX Cadps	2	Cadps	Q80TJ1-2	0.164063	0.155383	0.41618
CTX G3bp2	2	G3bp2	P97379-2	0.0259433	-0.181417	0.403973
CTX Acly	3	Acly	Q91V92	0.15547	0.04038	-0.109397
CTX Arl6ip5	3	Arl6ip5	Q8R5J9	0.0541233	-0.0447933	-0.0657333
CTX Atp2b2	3	Atp2b2	Q9R0K7	0.125237	0.0387167	-0.16417
CTX Atp6v1d	3	Atp6v1d	P57746	0.0523733	0.0251133	-0.307447
CTX Camk2b	3	Camk2b	P28652	0.0950867	0.0397767	-0.09117
CTX Cap2	3	Cap2	Q9CYT6	0.120137	0.0570767	-0.10389
CTX Ctnnb1	3	Ctnnb1	Q02248	0.161157	-0.03341	-0.293247
CTX Efhd2	3	Efhd2	Q9D8Y0	0.180853	0.23748	-0.201283
CTX Eprs	3	Eprs	Q8CGC7	0.0346667	-0.0171133	-0.0742667
CTX Fam136a	3	Fam136a	Q9CR98	0.323503	0.15854	-0.08629
CTX Gdi1	3	Gdi1	P50396	0.0700933	0.10781	-0.18252
CTX Gstm1	3	Gstm1	P10649	0.0440133	0.0472767	-0.15095
CTX Gstm5	3	Gstm5	P48774	-0.00567	0.144063	-0.21229
CTX Hnrnpu	3	Hnrnpu	Q8VEK3	0.164677	0.132507	-0.11169
CTX Hpcal4	3	Hpcal4	Q8BGZ1	0.181277	-0.0155133	-0.20635
CTX Hspa9	3	Hspa9	P38647	0.114127	-0.0258533	-0.09198
CTX Mdh1	3	Mdh1	P14152	0.04663	0.137543	-0.119997
CTX Myo5a	3	Myo5a	Q99104	0.06933	-0.0776433	-0.12872
CTX Pfkm	3	Pfkm	P47857	0.0334233	0.0584367	-0.282653
CTX Pfn1	3	Pfn1	P62962	0.134403	-0.09148	-0.194257
CTX Psmc5	3	Psmc5	P62196	0.06175	-0.00264	-0.197537
CTX Pygb	3	Pygb	Q8CI94	-0.0249267	0.0558	-0.45847
CTX Rab3c	3	Rab3c	P62823	0.2027	0.2628	-0.11326
CTX Rps3a	3	Rps3a	P97351	0.30535	0.18248	-0.2194
CTX Sec22b	3	Sec22b	O08547	0.147247	0.346703	-0.384187
CTX Sfpq	3	Sfpq	Q8VIJ6	0.204543	0.26078	-0.146603
CTX Sh3gl2	3	Sh3gl2	Q62420	0.0782433	0.127873	-0.121787
CTX Slc1a3	3	Slc1a3	P56564	0.0666733	0.0160467	-0.06293
CTX Slc25a3	3	Slc25a3	Q8VEM8	0.172323	0.0743167	-0.103403
CTX Snap25	3	Snap25	P60879	0.0890467	-0.01798	-0.0513133
CTX Spr	3	Spr	Q64105	-0.00757333	0.11191	-0.13004
CTX Sv2b	3	Sv2b	Q8BG39	0.136883	0.261083	-0.120127
CTX Tagln3	3	Tagln3	Q9R1Q8	0.07748	0.0728867	-0.13004
CTX Fh	3	Fh	P97807-2	0.0391167	-0.06689	-0.0578267
CTX Pcmt1	3	Pcmt1	P23506-2	0.13068	0.107253	-0.0691733
CTX Myl6	3	Myl6	Q60605-2	0.13868	0.01933	-0.102233
CTX Ak1	3	Ak1	Q9R0Y5-2	0.0713567	0.0418433	-0.144167
CTX Eef1d	3	Eef1d	P57776-2	0.0783167	-0.0225933	-0.165053
CTX Slc1a2	3	Slc1a2	P43006-2	0.06108	0.197553	-0.188377
CTX Ap2b1	3	Ap2b1	Q9DBG3-2	0.0802567	0.0786967	-0.251477
CTX Ap2a1	3	Ap2a1	P17426-2	0.23537	0.00684333	-0.3069
CTX Acsbg1	4	Acsbg1	Q99PU5	-0.0162533	-0.00141333	-0.0303
CTX Ahcyl1	4	Ahcyl1	Q80SW1	-0.1193	0.15117	-0.109287
CTX Aldoa	4	Aldoa	P05064	0.0407567	-0.01862	-0.0292533
CTX Aplp1	4	Aplp1	Q03157	0.0250967	-0.0867867	0.0791167
CTX Atp1a1	4	Atp1a1	Q8VDN2	-0.0190833	0.03696	-0.108313
CTX Atp1a2	4	Atp1a2	Q6PIE5	-0.0668833	0.00768667	0.01479
CTX Atp1a3	4	Atp1a3	Q6PIC6	-0.0577967	-0.00212667	-0.0501533
CTX Atp1b1	4	Atp1b1	P14094	-0.189097	-0.00677333	0.134127
CTX Atp5f1a	4	Atp5f1a	Q03265	-0.0902233	0.0172133	-0.153387
CTX Atp5f1b	4	Atp5f1b	P56480	-0.0330233	0.03177	-0.0632733
CTX Caprin1	4	Caprin1	Q60865	0.0531333	-0.17192	-0.04007
CTX Cdh2	4	Cdh2	P15116	-0.0168733	-0.0622567	-0.00918
CTX Ckmt1	4	Ckmt1	P30275	-0.108167	-0.0369167	-0.00629
CTX Cltc	4	Cltc	Q68FD5	-0.00765	-0.00286333	-0.0944933
CTX Cox5a	4	Cox5a	P12787	-0.0758267	0.129893	-0.09686
CTX Cs	4	Cs	Q9CZU6	-0.0926733	0.0997633	-0.199827
CTX Eif4a1	4	Eif4a1	P60843	0.03673	-0.12626	0.07817
CTX Fth1	4	Fth1	P09528	-0.03798	0.02684	-0.0128133
CTX Glul	4	Glul	P15105	-0.0893767	0.0864467	-0.0206167
CTX Gstp1	4	Gstp1	P19157	-0.08172	0.143577	-0.0454533
CTX Hnrnph2	4	Hnrnph2	P70333	-0.0763033	-0.0494867	0.0799033
CTX Hsp90b1	4	Hsp90b1	P08113	-0.0988333	-0.0162967	0.129733
CTX Hspa4	4	Hspa4	Q61316	0.0313867	-0.0243233	-0.00952667
CTX Itpa	4	Itpa	Q9D892	-0.142433	-0.10887	0.0237367
CTX Matr3	4	Matr3	Q8K310	-0.0748733	-0.04594	0.123843
CTX Myh9	4	Myh9	Q8VDD5	0.01563	-0.01204	-0.0157233
CTX Myl12b	4	Myl12b	Q3THE2	-0.06986	-0.0362733	0.0621133
CTX Ndufs1	4	Ndufs1	Q91VD9	-0.0130733	0.00985333	-0.07595
CTX Oxct1	4	Oxct1	Q9D0K2	-0.10984	0.0718133	-0.06688
CTX Pak1	4	Pak1	O88643	-0.0843267	-0.0118633	-0.02394
CTX Park7	4	Park7	Q99LX0	-0.134513	-0.0139133	0.126537
CTX Psmc1	4	Psmc1	P62192	-0.114883	-0.02881	0.0365167
CTX Psmc3	4	Psmc3	O88685	-0.0720767	0.0168733	-0.12088
CTX Qdpr	4	Qdpr	Q8BVI4	-0.10451	0.196497	-0.12697
CTX Rph3a	4	Rph3a	P47708	0.04383	-0.0436133	0.0168167
CTX Rtcb	4	Rtcb	Q99LF4	0.0277133	-0.0562833	-0.0104867
CTX Sptbn1	4	Sptbn1	Q62261	-0.01067	0.0219033	-0.18454
CTX Stx12	4	Stx12	Q9ER00	-0.00905	-0.190337	-0.0142667
CTX Stx1a	4	Stx1a	O35526	-0.12758	0.0768867	-0.1473
CTX Stx1b	4	Stx1b	P61264	0.00391	0.0170167	-0.02637
CTX Tln1	4	Tln1	P26039	0.00091	0.0218033	-0.0203633
CTX Tmx3	4	Tmx3	Q8BXZ1	-0.175233	-0.10663	0.0267167
CTX Tomm70	4	Tomm70	Q9CZW5	-0.0164333	-0.0622567	-0.0300967
CTX Tpd52l2	4	Tpd52l2	Q9CYZ2	-0.0515267	-0.0873067	0.0581467
CTX Tpi1	4	Tpi1	P17751	-0.00794667	-0.0463133	0.0276433
CTX Vsnl1	4	Vsnl1	P62761	0.03193	0.02928	-0.102487
CTX Ywhae	4	Ywhae	P62259	-0.0622033	0.0257233	-0.112863
CTX Ywhag	4	Ywhag	P61982	-0.0834467	-0.223263	0.04278
CTX Abr	4	Abr	Q5SSL4-2	-0.0214067	-0.0738	0.06765
CTX Map1a	4	Map1a	Q9QYR6-2	-0.10074	-0.00212667	0.0639367
CTX Hnrnpa2b1	4	Hnrnpa2b1	O88569-2	-0.25095	-0.0145633	0.0440167
CTX Rtn3	4	Rtn3	Q9ES97-2	-0.146643	-0.02049	0.0334033
CTX Map4	4	Map4	P27546-2	-0.14963	0.00801333	0.00927333
CTX Calm1	4	Calm1	P62204	-0.0706367	-0.235633	0.00425
CTX Osbpl1a	4	Osbpl1a	Q91XL9-2	-0.229997	-0.19419	0.00370333
CTX Atp2a2	4	Atp2a2	O55143-2	-0.0216033	-0.0264033	-0.0360833
CTX Dctn1	4	Dctn1	O08788-2	-0.14971	0.0527333	-0.0377633
CTX Baiap2	4	Baiap2	Q8BKX1-2	-0.0992533	-0.07447	-0.05981
CTX Plcb1	4	Plcb1	Q9Z1B3-3	-0.0375767	-0.03748	-0.0825467
CTX Atp6v0a1	4	Atp6v0a1	Q9Z1G4-2	0.0232	0.03686	-0.08629
CTX Plec	4	Plec	Q9QXS1-10	0.0190467	0.0414333	-0.117557
CTX Atxn10	5	Atxn10	P28658	0.02242	-0.26594	0.13383
CTX Chmp1b1	5	Chmp1b1	Q99LU0	0.0951033	-0.157177	0.0580833
CTX Clasp2	5	Clasp2	Q8BRT1	-0.0326333	-0.226957	0.184817
CTX Hba	5	Hba	P01942	0.180187	-0.115763	0.22017
CTX Kif1a	5	Kif1a	P33173	-0.19433	-0.322743	0.317423
CTX Mat2a	5	Mat2a	Q3THS6	0.172983	-0.28262	0.178107
CTX Tf	5	Tf	Q921I1	0.131123	-0.186703	0.170043
CTX Ywhab	5	Ywhab	Q9CQV8-2	0.0187533	-0.18387	0.147697
CTX Gpsm1	5	Gpsm1	Q6IR34-2	0.156803	-0.2136	0.0245733
CTX Cbx3	6	Cbx3	P23198	-0.20138	-0.114427	0.22613
CTX Cst3	6	Cst3	P21460	-0.242363	-0.00756667	0.268907
CTX Eef1a1	6	Eef1a1	P10126	-0.2586	0.128527	0.194447
CTX Fabp5	6	Fabp5	Q05816	-0.156983	-0.0101267	0.19907
CTX Fasn	6	Fasn	P19096	-0.189873	0.00256333	0.25809
CTX Hsd17b4	6	Hsd17b4	P51660	-0.0632167	-0.0327467	0.296283
CTX Lrp1	6	Lrp1	Q91ZX7	-0.208233	-0.0504567	0.432537
CTX Pabpc1	6	Pabpc1	P29341	-0.0631367	0.00256333	0.388643
CTX Ubfd1	6	Ubfd1	Q78JW9	-0.0827267	-0.0519333	0.213673
CTX Ywhaz	6	Ywhaz	P63101	-0.16796	-0.173107	0.298893
CTX Qki	6	Qki	Q9QYS9-2	-0.125513	-0.02764	0.197533
CTX Dlg3	7	Dlg3	P70175	0.331273	-0.10742	-0.37316
CTX Srsf7	7	Srsf7	Q8BL97-2	0.52707	0.0946133	-0.14471
CTX Hsp90aa1	8	Hsp90aa1	P07901	-0.08241	-0.0846633	-0.139863
CTX Hsp90ab1	8	Hsp90ab1	P11499	0.04358	-0.227247	-0.14398
CTX Klc1	8	Klc1	O88447	0.0554133	-0.344873	0.02213
CTX Sdha	8	Sdha	Q8K2B3	0.06478	-0.26263	-0.146127
CTX Flot2	8	Flot2	Q60634-2	0.03296	-0.339593	-0.082
CTX Ccdc47	8	Ccdc47	Q9D024-2	-0.139313	-0.146927	-0.195193
CTX Synpo	8	Synpo	Q8CC35-2	-0.0541667	-0.109033	-0.209607
CTX Dnm1l	8	Dnm1l	Q8K1M6-2	0.0304267	-0.139703	-0.26081
CTX Rab6a	8	Rab6a	P35279-2	-0.0135433	-0.194813	-0.285723

### Sheet: Sheet1
0.15547	0.0541233	0.125237	0.0523733	0.0950867	0.120137	0.161157	0.180853	0.0346667	0.323503	0.0700933	0.0440133	-0.00567	0.164677	0.181277	0.114127	0.04663	0.06933	0.0334233	0.134403	0.06175	-0.0249267	0.2027	0.30535	0.147247	0.204543	0.0782433	0.0666733	0.172323	0.0890467	-0.00757333	0.136883	0.07748	0.0391167	0.13068	0.13868	0.0713567	0.0783167	0.06108	0.0802567	0.23537
0.04038	-0.0447933	0.0387167	0.0251133	0.0397767	0.0570767	-0.03341	0.23748	-0.0171133	0.15854	0.10781	0.0472767	0.144063	0.132507	-0.0155133	-0.0258533	0.137543	-0.0776433	0.0584367	-0.09148	-0.00264	0.0558	0.2628	0.18248	0.346703	0.26078	0.127873	0.0160467	0.0743167	-0.01798	0.11191	0.261083	0.0728867	-0.06689	0.107253	0.01933	0.0418433	-0.0225933	0.197553	0.0786967	0.00684333
-0.109397	-0.0657333	-0.16417	-0.307447	-0.09117	-0.10389	-0.293247	-0.201283	-0.0742667	-0.08629	-0.18252	-0.15095	-0.21229	-0.11169	-0.20635	-0.09198	-0.119997	-0.12872	-0.282653	-0.194257	-0.197537	-0.45847	-0.11326	-0.2194	-0.384187	-0.146603	-0.121787	-0.06293	-0.103403	-0.0513133	-0.13004	-0.120127	-0.13004	-0.0578267	-0.0691733	-0.102233	-0.144167	-0.165053	-0.188377	-0.251477	-0.3069
