## supplementary table 4 for "A Temporal Quantitative Profiling of Newly Synthesized Proteins during Aβ Accumulation"

### Sheet: clusters_euclidean_hip_with_ACC
	x	gene	acc	HIP_2	HIP_5	HIP_9
HIP Cnksr2	1	Cnksr2	Q80YA9-2	0.0776633	-0.38471	-0.556757
HIP Ehd3	1	Ehd3	Q9QXY6	-0.00103667	-0.268217	-0.518957
HIP Ppp3r1	1	Ppp3r1	Q63810-2	-0.223427	-0.210387	-0.474463
HIP Hpca	1	Hpca	P84075	-0.0888367	-0.256647	-0.333547
HIP Ptk2b	1	Ptk2b	Q9QVP9	-0.12489	-0.373297	-0.280557
HIP Syngap1	2	Syngap1	F6SEU4	-0.03332	-0.11749	-0.41893
HIP Gria2	2	Gria2	P23819-2	-0.0227167	-0.08475	-0.394197
HIP Ppp3ca	2	Ppp3ca	P63328-2	-0.0589267	-0.0690033	-0.391413
HIP Hnrnpu	2	Hnrnpu	Q8VEK3	0.0882333	-0.11467	-0.374453
HIP Cap2	2	Cap2	Q9CYT6	0.0135967	-0.0128267	-0.372787
HIP Cpne6	2	Cpne6	Q9Z140	-0.00952333	-0.0635067	-0.35109
HIP Rtn1	2	Rtn1	Q8K0T0	-0.0211	-0.163373	-0.33948
HIP Atp2b2	2	Atp2b2	Q9R0K7	-0.0775067	-0.10649	-0.32259
HIP Sh3gl2	2	Sh3gl2	Q62420	-0.0617167	-0.0509333	-0.311497
HIP Arpc2	2	Arpc2	Q9CVB6	0.00353333	-0.0651733	-0.30779
HIP Ndufs1	2	Ndufs1	Q91VD9	-0.00514333	-0.00269	-0.302157
HIP Ywhab	2	Ywhab	Q9CQV8-2	-0.0547133	0.0384433	-0.299523
HIP Ap3b2	2	Ap3b2	Q9JME5	0.0365967	0.000763333	-0.289483
HIP Stip1	2	Stip1	Q60864	0.11835	0.0299433	-0.283137
HIP Prkcg	2	Prkcg	P63318	0.0380667	-0.118917	-0.267817
HIP Stxbp1	2	Stxbp1	O08599-2	0.0665733	0.0330767	-0.25196
HIP Mapk1	2	Mapk1	P63085	0.0647133	-0.0221433	-0.24531
HIP Ap2b1	2	Ap2b1	Q9DBG3-2	0.0947633	-0.04649	-0.227717
HIP Nono	2	Nono	Q99K48	-0.0715633	-0.04125	-0.227137
HIP Dctn1	2	Dctn1	O08788-2	0.0509567	-0.14798	-0.216587
HIP Camk2b	2	Camk2b	P28652	-0.0281067	-0.0169433	-0.2133
HIP Ywhag	2	Ywhag	P61982	-0.0599967	-0.0432767	-0.207003
HIP Syt1	2	Syt1	P46096	0.119597	0.02099	-0.198823
HIP Ndufs2	2	Ndufs2	Q91WD5	-0.0355933	-0.0648233	-0.19624
HIP Gstm5	2	Gstm5	P48774	0.01285	0.00835667	-0.183877
HIP Kpnb1	2	Kpnb1	P70168	0.06381	0.0182967	-0.174727
HIP Taldo1	2	Taldo1	Q93092	0.100303	0.0717333	-0.167617
HIP Dnm2	2	Dnm2	P39054-2	-0.21812	-0.0639	-0.15133
HIP Nptxr	2	Nptxr	Q99J85	-0.02237	0.00359667	-0.149793
HIP Abr	2	Abr	Q5SSL4-2	-0.19624	0.05728	-0.148797
HIP Fh	2	Fh	P97807-2	0.0196533	-0.06991	-0.144343
HIP Ap2a2	2	Ap2a2	P17427	-0.00312	0.0234167	-0.14157
HIP Cox4i1	2	Cox4i1	P19783	0.02507	-0.0131267	-0.13903
HIP Vim	2	Vim	P20152	-0.0304867	0.10584	-0.13797
HIP Pfn1	2	Pfn1	P62962	-0.0867233	0.226747	-0.13424
HIP Gstm1	2	Gstm1	P10649	-0.02711	0.0189967	-0.13419
HIP Baiap2	2	Baiap2	Q8BKX1-2	0.0174733	-0.00918333	-0.131123
HIP Hspa9	2	Hspa9	P38647	0.0502533	0.0252833	-0.126033
HIP Idh1	2	Idh1	O88844	0.19278	0.0209833	-0.12582
HIP Arf4	2	Arf4	P61750	-0.07671	-0.10346	-0.125197
HIP Pls3	2	Pls3	Q99K51	0.0612667	-0.0951233	-0.124013
HIP Nsf	2	Nsf	P46460	-0.0628233	0.0263367	-0.117653
HIP Acat1	2	Acat1	Q8QZT1	-0.06681	-0.04514	-0.115613
HIP Map4	2	Map4	P27546-2	-0.0306067	0.130503	-0.114877
HIP Pfkm	2	Pfkm	P47857	0.153143	0.0105467	-0.114627
HIP Atp6v1a	2	Atp6v1a	P50516	0.0741833	0.0154067	-0.110207
HIP Cntn1	2	Cntn1	P12960	0.08691	-0.0589933	-0.10824
HIP Cnn3	2	Cnn3	Q9DAW9	0.0212567	-0.0338133	-0.107487
HIP Dnm1	2	Dnm1	P39053-2	0.04639	-0.08783	-0.10717
HIP Ctnnb1	2	Ctnnb1	Q02248	0.17948	0.0697167	-0.106837
HIP Hspa2	2	Hspa2	P17156	-0.10006	-0.0628967	-0.09743
HIP Atp1a1	2	Atp1a1	Q8VDN2	-0.0801167	-0.0260367	-0.0893567
HIP Atp6v1e1	2	Atp6v1e1	P50518	0.0930333	-0.0432667	-0.0892833
HIP Pfkp	2	Pfkp	Q9WUA3	-0.0454567	0.01911	-0.0849067
HIP Acadl	2	Acadl	P51174	0.0157933	-0.0217267	-0.0833533
HIP Sec14l2	2	Sec14l2	Q99J08	-0.197343	0.205957	-0.07455
HIP Psmc2	2	Psmc2	P46471	0.0316067	0.01487	-0.0715333
HIP Calb1	2	Calb1	P12658	0.0519467	-0.0175067	-0.0689
HIP Ap1g1	2	Ap1g1	P22892	-0.168473	-0.0566767	-0.0672233
HIP Aars	2	Aars	Q8BGQ7	-0.0285767	0.0971233	-0.0605767
HIP Atp6v1f	2	Atp6v1f	Q9D1K2	0.0640333	-0.02596	-0.05656
HIP Cap1	2	Cap1	P40124	0.0551567	-0.02515	-0.05545
HIP Gdi1	2	Gdi1	P50396	0.0630333	-0.01937	-0.0552133
HIP Vamp2	2	Vamp2	P63044	-0.0536733	0.135597	-0.0533833
HIP Pfkl	2	Pfkl	P12382	0.0354567	-0.06018	-0.04916
HIP Arl6ip5	2	Arl6ip5	Q8R5J9	-0.111657	-0.10953	-0.0464333
HIP Ppp2r1a	2	Ppp2r1a	Q76MZ3	0.100787	-0.0393367	-0.03683
HIP Crmp1	2	Crmp1	P97427	-0.000566667	0.0537933	-0.0305433
HIP Atp5f1b	2	Atp5f1b	P56480	-0.12427	-0.06987	-0.02523
HIP Psmd2	2	Psmd2	Q8VDM4	-0.0632567	0.149367	-0.00819
HIP Mtco2	2	Mtco2	P00405	0.00969667	0.06116	-0.00471
HIP Rtn3	2	Rtn3	Q9ES97-2	-0.07096	0.05016	0.000876667
HIP Cyfip2	2	Cyfip2	Q5SQX6	-0.0316167	0.0532233	0.0189467
HIP Atp6v1b2	2	Atp6v1b2	P62814	-0.00985	0.0607833	0.02017
HIP Crym	3	Crym	O54983	0.189847	0.3397	-0.337327
HIP Slc25a4	3	Slc25a4	P48962	0.0701433	0.120683	-0.319017
HIP Bsn	3	Bsn	O88737-2	0.0590467	0.212473	-0.315483
HIP Cct7	3	Cct7	P80313	0.0625333	0.145937	-0.296393
HIP Slc1a2	3	Slc1a2	P43006-2	0.00924	0.0952167	-0.276903
HIP Epb41l1	3	Epb41l1	Q9Z2H5-2	0.0743533	0.244673	-0.120287
HIP Rab1A	3	Rab1A	P62821	0.0291533	0.192527	-0.109447
HIP Eno2	3	Eno2	P17183	0.126157	0.147963	-0.0678033
HIP Add1	3	Add1	Q9QYC0-2	0.0545967	0.293153	-0.06533
HIP Rab3c	3	Rab3c	P62823	0.0729167	0.163767	-0.0429567
HIP Cplx1	3	Cplx1	P63040	0.122897	0.12735	-0.0378867
HIP Rab3a	3	Rab3a	P63011	0.0358533	0.131163	-0.03469
HIP Tubb6	3	Tubb6	Q922F4	0.123183	0.127217	-0.02145
HIP Tubb2a	3	Tubb2a	Q7TMM9	0.132023	0.104073	-0.00942667
HIP Tubb4b	3	Tubb4b	P68372	0.08847	0.11526	0.00325667
HIP Gpi	3	Gpi	P06745	0.0470167	0.106337	0.00806333
HIP Fth1	3	Fth1	P09528	0.11133	0.178733	0.00954333
HIP Aldoc	3	Aldoc	P05063	0.0269567	0.237163	0.0326833
HIP Glud1	3	Glud1	P26443	0.0128533	0.153927	0.04872
HIP Pgam1	3	Pgam1	Q9DBJ1	-0.01621	0.12856	0.0592367
HIP Gprc5b	3	Gprc5b	Q923Z0	0.319567	0.304733	0.08945
HIP Hsp90b1	3	Hsp90b1	P08113	-0.0182067	0.154287	0.11265
HIP Ldhb	3	Ldhb	P16125	-0.013	0.160917	0.122107
HIP Uqcrc1	4	Uqcrc1	Q9CZ13	-0.28374	-0.283447	-0.154543
HIP Rps17	4	Rps17	P63276	-0.19688	-0.22658	-0.00668333
HIP Rph3a	4	Rph3a	P47708	-0.244047	-0.320663	0.101387
HIP Canx	5	Canx	P35564	0.138963	-0.10388	-0.11303
HIP Tagln3	5	Tagln3	Q9R1Q8	0.1088	-0.19504	-0.108147
HIP Tcp1	5	Tcp1	P11983	0.00102667	-0.121557	-0.0529667
HIP Slc1a3	5	Slc1a3	P56564	-0.00848667	-0.0579567	-0.0455867
HIP Tomm70	5	Tomm70	Q9CZW5	0.0244633	-0.159563	-0.0444267
HIP Pdia3	5	Pdia3	P27773	-0.0384333	-0.0533233	-0.0418633
HIP Sptbn1	5	Sptbn1	Q62261	-0.0268733	-0.168383	-0.0403367
HIP Vsnl1	5	Vsnl1	P62761	0.0688167	0.0464967	-0.0383533
HIP Ddx6	5	Ddx6	P54823	0.03409	-0.113557	-0.0165567
HIP Sdha	5	Sdha	Q8K2B3	0.365537	-0.147613	-0.00988
HIP Acta2	5	Acta2	P62737	0.0244167	0.0231267	-0.00162667
HIP Atp6v0a1	5	Atp6v0a1	Q9Z1G4-2	0.149623	-0.0728467	0.00104667
HIP Tubb5	5	Tubb5	P99024	0.128343	0.06806	0.00677
HIP Cct2	5	Cct2	P80314	0.0264367	0.0164733	0.0119
HIP Hspa8	5	Hspa8	P63017	0.07796	0.03304	0.01354
HIP Prdx6	5	Prdx6	O08709	0.04034	0.0120033	0.0136533
HIP Acsbg1	5	Acsbg1	Q99PU5	0.00768667	-0.08876	0.0186833
HIP Aco2	5	Aco2	Q99KI0	0.0133233	0.0617567	0.0190433
HIP Atp1a3	5	Atp1a3	Q6PIC6	0.0244433	-0.0157367	0.0196567
HIP Psmc3	5	Psmc3	O88685	0.00477	0.05654	0.0272067
HIP Tubb3	5	Tubb3	Q9ERD7	0.12063	0.0958967	0.0278867
HIP Arhgdia	5	Arhgdia	Q99PT1	0.0205067	0.0788667	0.0314133
HIP Hspd1	5	Hspd1	P63038	0.0403367	0.01397	0.0353667
HIP Pkm	5	Pkm	P52480-2	0.0541467	0.04101	0.0371467
HIP Caprin1	5	Caprin1	Q60865	0.126307	-0.194953	0.0377367
HIP Dync1h1	5	Dync1h1	Q9JHU4	0.0390667	-0.02099	0.04789
HIP Map2	5	Map2	P20357	0.00465667	0.06247	0.0487133
HIP Rtn4	5	Rtn4	Q99P72-3	0.04701	0.01816	0.0488567
HIP Ywhae	5	Ywhae	P62259	-0.0691967	-0.166883	0.0542867
HIP Ndrg2	5	Ndrg2	Q9QYG0-2	0.01439	0.0453667	0.0589733
HIP Hsp90aa1	5	Hsp90aa1	P07901	0.0348067	-0.172407	0.0621033
HIP Sept4	5	2019-09-04	P28661-2	0.25327	0.0667233	0.0628767
HIP Dpysl2	5	Dpysl2	O08553	0.0967667	0.0546267	0.06298
HIP Tubb4a	5	Tubb4a	Q9D6F9	0.09465	0.0842233	0.0656333
HIP Acsl6	5	Acsl6	Q91WC3-2	0.0343	0.0152367	0.06619
HIP Stx1b	5	Stx1b	P61264	0.05185	0.0203633	0.0730933
HIP Map1b	5	Map1b	P14873	-0.0299767	-0.177833	0.0748367
HIP Hsp90ab1	5	Hsp90ab1	P11499	0.0635667	-0.195173	0.0825267
HIP Snap25	5	Snap25	P60879	-0.0231967	0.0550233	0.0826233
HIP Ppia	5	Ppia	P17742	0.000676667	0.0781167	0.08538
HIP Atxn10	5	Atxn10	P28658	0.00891667	-0.12041	0.08638
HIP Myo5a	5	Myo5a	Q99104	0.05561	0.05139	0.103277
HIP Eno1	5	Eno1	P17182	0.00462	0.0729833	0.10444
HIP Acot7	5	Acot7	Q91V12-2	0.18667	0.02976	0.104877
HIP Tuba1b	5	Tuba1b	P05213	0.0462933	-0.0151933	0.110463
HIP Npm1	5	Npm1	Q61937	0.01425	-0.1244	0.11232
HIP Snap25 iso2	5	Snap25 iso2	P60879-2	0.0382767	0.108643	0.11576
HIP Vcl	5	Vcl	Q64727	0.0922367	-0.00165333	0.13317
HIP Vcp	5	Vcp	Q01853	0.02704	-0.00530333	0.139373
HIP Tkt	5	Tkt	P40142	0.07908	0.0378033	0.143137
HIP Usp14	5	Usp14	Q9JMA1	0.0785133	0.0321733	0.18767
HIP Eif5	5	Eif5	P59325	0.0459267	0.0404233	0.18983
HIP Serpinb6	5	Serpinb6	Q60854	0.0517033	0.0776533	0.19469
HIP Rtcb	5	Rtcb	Q99LF4	0.0329933	0.0268867	0.232797
HIP Lrp1	6	Lrp1	Q91ZX7	-0.268283	-0.0653733	-0.00241333
HIP Gphn	6	Gphn	Q8BUV3	-0.203343	-0.0309833	0.0134
HIP Cltc	6	Cltc	Q68FD5	-0.0551267	-0.0263733	0.0237
HIP Gapdh	6	Gapdh	P16858	-0.0209267	-0.0246467	0.0280833
HIP Actb	6	Actb	P60710	-0.02349	-0.0853933	0.0366367
HIP Fasn	6	Fasn	P19096	-0.0196467	-0.05597	0.04923
HIP Glul	6	Glul	P15105	-0.0835567	-0.0108133	0.05693
HIP Atp1a2	6	Atp1a2	Q6PIE5	-0.0496433	-0.01773	0.0668133
HIP Hyou1	6	Hyou1	Q9JKR6	-0.0452633	-0.0249333	0.0669533
HIP Gstp1	6	Gstp1	P19157	-0.00717333	-0.0332367	0.0725633
HIP Hnrnpa2b1	6	Hnrnpa2b1	O88569-2	-0.0520267	-5e-05	0.0775533
HIP Calm1	6	Calm1	P62204	-0.0624667	-0.07516	0.0812733
HIP Atp5f1a	6	Atp5f1a	Q03265	-0.0191467	-0.0796267	0.0897867
HIP Pc	6	Pc	Q05920	-0.155817	-0.10219	0.0922033
HIP Acsl3	6	Acsl3	Q9CZW4	-0.36771	-0.0403667	0.105597
HIP Slc3a2	6	Slc3a2	P10852	-0.155807	0.0673067	0.107267
HIP Eef2	6	Eef2	P58252	-0.0627433	-0.0971567	0.11753
HIP Cst3	6	Cst3	P21460	-0.0754	0.23893	0.117597
HIP Cs	6	Cs	Q9CZU6	-0.0596133	-0.0992233	0.118083
HIP Hdlbp	6	Hdlbp	Q8VDJ3	-0.144193	-0.0939967	0.12009
HIP Matr3	6	Matr3	Q8K310	-0.242603	-0.05766	0.122923
HIP Hnrnph2	6	Hnrnph2	P70333	-0.167713	-0.09229	0.129823
HIP Ywhaz	6	Ywhaz	P63101	-0.157037	-0.104403	0.140373
HIP Osbpl1a	6	Osbpl1a	Q91XL9-2	-0.278417	0.125653	0.15337
HIP Ckb	6	Ckb	Q04447	-0.0226	-0.03254	0.155147
HIP Qdpr	6	Qdpr	Q8BVI4	0.0333933	-0.0593933	0.15832
HIP Cnp	6	Cnp	P16330-2	-0.0934	-0.162013	0.165223
HIP Cand1	6	Cand1	Q6ZQ38	-0.12579	0.284077	0.192013
HIP Atp1b1	6	Atp1b1	P14094	-0.143007	-0.0849733	0.197727
HIP Hnrnpk	6	Hnrnpk	P61979-2	-0.100477	-0.151533	0.20293
HIP Gad1	6	Gad1	P48318	-0.03402	-0.0721867	0.222793
HIP Hsbp1	6	Hsbp1	Q9CQZ1	0.00551333	-0.0987433	0.232287
HIP Hbb-b1	6	Hbb-b1	P02088	-0.0274233	-0.04002	0.240517
HIP Uqcrc2	6	Uqcrc2	Q9DB77	-0.14424	-0.1981	0.254507
HIP Psat1	6	Psat1	Q99K85	-0.155043	-0.0272867	0.293677
HIP Alb	6	Alb	P07724	-0.0323233	0.0884733	0.297953
HIP Ddx5	6	Ddx5	Q61656	-0.2415	-0.16939	0.3113
HIP Apoe	6	Apoe	P08226	-0.140813	-0.11918	0.402473
HIP Clic4	6	Clic4	Q9QYB1	-0.0932267	-0.121857	0.431437
HIP Eef1a1	6	Eef1a1	P10126	-0.177093	-0.01346	0.4636
HIP Oxr1	7	Oxr1	Q4KMM3-2	0.152043	0.107103	0.192783
HIP Epb41l3	7	Epb41l3	Q9WV92-2	0.200733	0.326807	0.258803
HIP Prps2	7	Prps2	Q9CS42	0.0999067	0.131837	0.3067
HIP Acly	7	Acly	Q91V92	0.196217	0.244183	0.31493
HIP Mapt	7	Mapt	P10637-2	0.158357	0.04207	0.336313
HIP Sacm1l	7	Sacm1l	Q9EP69	0.11282	0.29091	0.36548
HIP Nefl	7	Nefl	P08551	0.21932	0.117	0.409617
HIP Eef1a2	8	Eef1a2	P62631	0.07201	-0.255587	0.234443
HIP Chtop	8	Chtop	Q9CY57-2	0.0723467	-0.494893	0.24208
HIP Cct5	8	Cct5	P80316	0.0163333	-0.34935	0.256163
